# Expanding the methionine toolkit: *L*-cyanohomoalanine as a multifunctional analog

**DOI:** 10.64898/2026.06.25.734610

**Authors:** Sydney O. Shuster, Caitlin M. Davis

## Abstract

Non-canonical amino acids (ncAAs) are valuable tools in chemical biology and biochemistry for labeling, probing, and tracking biomolecules. ncAAs that can be recombinantly incorporated using native *E. coli* machinery are particularly useful because they allow for global protein incorporation and avoid complex genetic code expansion. Here, we demonstrate successful incorporation of a methionine analog, *L*-cyanohomoalanine (Cha), by the methionyl-tRNA synthetase of *E. coli* into mutant superfolder GFP (sfGFP) expressed in methionine auxotroph bacterial cultures. We compare to methionine auxotroph bacterial cultures supplemented with *L-*methionine (Met) or *L*-azidohomoalanine (Aha). In control prototrophic *E. coli*, bacterial growth rates are inhibited with high concentrations of Aha but not Cha. However, less sfGFP is produced in auxotrophic cells supplemented with Cha compared to Aha and Met. Thus, while Cha is non-toxic to *E. coli* it is incorporated less efficiently into proteins than Aha or Met. Mass spectrometry confirmed that N-terminal Cha, Aha, and Met are cleaved, as expected for the sfGFP mutants. Other sites of Cha and Aha incorporation were confirmed by mass spectrometry, with labeling efficiency varying by position. Thermal melts of purified sfGFPs demonstrate that Cha and Aha labeling does not significantly perturb the protein stability. In the future, Cha may be useful for proteome labeling by wild-type methionyl-tRNA synthetase and could be implemented in metabolic pulse-labeling of newly synthesized proteins with other methionine analogs. Additionally, the nitrile moiety of Cha may be used to perform reactions orthogonal to azide/alkyne click chemistry or could serve as a vibrational reporter of the environment.
