## Supplementary material for "Expanding the methionine toolkit: *L*-cyanohomoalanine as a multifunctional analog": Table S7

### Sheet: PSMs
Annotated Sequence	Modifications	m/z [Da]	MH+ [Da]	Theo. MH+ [Da]	DeltaM [ppm]	Deltam/z [Da]	Isolation Interference [%]	Ion Inject Time [ms]	RT [min]	File ID	q-Value	PEP	SVM Score	Precursor Abundance
[M].aSKGEELFTGVVPILVELDGDVNGHK.[F]	N-Term(Prot)(Acetyl)	922.485	2765.44	2765.44	1.63	0.00151	21.183	100	167.175	150 Aha	0.000198491	2.37487e-07	1.77541	821364
[M].aSKGEELFTGVVPILVELDGDVNGHK.[F]	N-Term(Prot)(Acetyl)	922.486	2765.44	2765.44	2.62	0.00241	0	100	167.695	150 Aha	0.00249938	0.036392	0.166659	550136
[M].ASKGEELFTGVVPILVELDGDVNGHKFSVR.[G]		803.93	3212.7	3212.7	0.55	0.00044	6.84199	100	160.506	150 Aha	0.000282087	1.14048e-09	3.52462	443234
[M].ASKGEELFTGVVPILVELDGDVNGHKFSVR.[G]		643.349	3212.71	3212.7	6.11	0.00392	2.251	8.554	162.834	150 Aha	0.000282087	1.34856e-10	3.92435	43538760
[M].ASKGEELFTGVVPILVELDGDVNGHKFSVR.[G]		803.93	3212.7	3212.7	1.19	0.00096	0.446903	14.332	162.835	150 Aha	0.000282087	1.91571e-14	5.58303	33343514
[M].ASKGEELFTGVVPILVELDGDVNGHKFSVR.[G]		1071.57	3212.7	3212.7	0.49	0.00053	1.48048	100	162.943	150 Aha	0.000282087	3.46004e-19	7.62785	2.3967e+06
[M].ASKGEELFTGVVPILVELDGDVNGHKFSVR.[G]		536.289	3212.7	3212.7	1.67	0.0009	4.00635	100	163.019	150 Aha	0.00193798	0.0450544	0.244455	781936
[M].ASKGEELFTGVVPILVELDGDVNGHKFSVR.[G]		643.346	3212.7	3212.7	1.06	0.00068	1.44339	26.934	163.313	150 Aha	0.000282087	7.17867e-13	4.9046	43538760
[M].ASKGEELFTGVVPILVELDGDVNGHKFSVR.[G]		803.93	3212.7	3212.7	0.72	0.00058	1.43436	43.539	163.314	150 Aha	0.000282087	7.15752e-15	5.76735	33343514
[M].ASKGEELFTGVVPILVELDGDVNGHKFSVR.[G]		1071.57	3212.7	3212.7	1.39	0.00149	36.6772	100	163.444	150 Aha	0.000282087	0.000271645	1.20661	2.3967e+06
[M].ASKGEELFTGVVPILVELDGDVNGHKFSVR.[G]		643.345	3212.7	3212.7	0.19	0.00012	2.72777	100	163.821	150 Aha	0.000282087	3.61123e-12	4.60213	43538760
[M].ASKGEELFTGVVPILVELDGDVNGHKFSVR.[G]		803.931	3212.7	3212.7	1.93	0.00155	0	100	163.823	150 Aha	0.000282087	2.94072e-14	5.50279	33343514
[M].ASKGEELFTGVVPILVELDGDVNGHKFSVR.[G]		643.345	3212.69	3212.7	-0.29	-0.00019	4.38673	100	164.303	150 Aha	0.000282087	3.0832e-05	1.61402	43538760
[M].ASKGEELFTGVVPILVELDGDVNGHK.[F]		681.612	2723.43	2723.43	0.09	6e-05	1.76274	100	157.646	150 Aha	0.000282087	1.66218e-06	2.1608	14877677
[M].ASKGEELFTGVVPILVELDGDVNGHK.[F]		908.48	2723.43	2723.43	0.34	0.00031	0.895534	75.53	157.923	150 Aha	0.000282087	1.00133e-11	4.41119	4217488
[M].ASKGEELFTGVVPILVELDGDVNGHK.[F]		681.612	2723.43	2723.43	0.45	0.00031	0.408297	55.301	158.094	150 Aha	0.000282087	6.65369e-10	3.62551	14877677
[M].ASKGEELFTGVVPILVELDGDVNGHK.[F]		908.48	2723.43	2723.43	0.21	0.00019	33.3243	100	158.405	150 Aha	0.000282087	0.000276609	1.20322	4217488
[M].ASKGEELFTGVVPILVELDGDVNGHK.[F]		681.613	2723.43	2723.43	1.96	0.00133	91.4121	100	159.849	150 Aha	0.000776548	0.0207649	0.392657	779156
[M].ASKGEELFTGVVPILVELDGDVNGHK.[F]		545.49	2723.42	2723.43	-0.79	-0.00043	0	59.17	161.787	150 Aha	0.000282087	4.07633e-09	3.28615	5651126
[M].ASKGEELFTGVVPILVELDGDVNGHK.[F]		1362.22	2723.43	2723.43	0.01	2e-05	27.3026	100	161.79	150 Aha	0.000282087	1.23661e-12	4.80278	38307056
[M].ASKGEELFTGVVPILVELDGDVNGHK.[F]		908.48	2723.43	2723.43	0.63	0.00057	0.083438	0.577	161.842	150 Aha	0.000282087	3.37511e-13	5.04589	531866592
[M].ASKGEELFTGVVPILVELDGDVNGHK.[F]		545.49	2723.42	2723.43	-0.69	-0.00037	3.44914	100	162.254	150 Aha	0.000282087	1.57345e-08	3.03327	5651126
[M].ASKGEELFTGVVPILVELDGDVNGHK.[F]		908.48	2723.43	2723.43	0.69	0.00063	0.136715	2.459	162.304	150 Aha	0.000282087	3.83842e-12	4.59071	531866592
[M].ASKGEELFTGVVPILVELDGDVNGHK.[F]		1362.22	2723.43	2723.43	0.18	0.00024	8.79467	100	162.37	150 Aha	0.000282087	1.04105e-13	5.26611	38307056
[M].ASKGEELFTGVVPILVELDGDVNGHK.[F]		908.48	2723.42	2723.43	-0.4	-0.00036	0	100	162.807	150 Aha	0.000282087	1.5762e-08	3.03294	531866592
[M].ASKGEELFTGVVPILVELDGDVNGHK.[F]		908.484	2723.44	2723.43	4.15	0.00377	21.3582	100	163.774	150 Aha	0.000282087	0.000505749	1.09021	531866592
[M].ASKGEELFTGVVPILVELDGDVNGHK.[F]		681.611	2723.42	2723.43	-1.15	-0.00078	28.1029	100	166.22	150 Aha	0.00111857	0.0282743	0.333961	644695
[M].aSKGEELFTGVVPILVELDGDVNGHK.[F]	N-Term(Prot)(Acetyl)	922.485	2765.44	2765.44	1.7	0.00156	5.45196	100	166.799	150 Aha	0.000282087	8.23877e-08	2.7233	8.11561e+06
[M].aSKGEELFTGVVPILVELDGDVNGHK.[F]	N-Term(Prot)(Acetyl)	692.112	2765.43	2765.44	-3.04	-0.0021	4.4131	100	167.127	150 Aha	0.000282087	3.23267e-05	1.60515	286760
[M].ASKGEELFTGVVPILVELDGDVNGHK.[F]		681.612	2723.43	2723.43	0.62	0.00042	17.8468	100	167.206	150 Aha	0.000282087	0.00140882	0.898311	502777
[M].aSKGEELFTGVVPILVELDGDVNGHK.[F]	N-Term(Prot)(Acetyl)	922.487	2765.45	2765.44	3.73	0.00344	3.51999	100	167.295	150 Aha	0.000282087	0.000149691	1.31819	4.14117e+06
[M].ASKGEELFTGVVPILVELDGDVNGHK.[F]		681.615	2723.44	2723.43	4.7	0.0032	69.7009	100	168.64	150 Aha	0.000403063	0.00394691	0.70516	165664
[M].ASKGEELFTGVVPILVELDGDVNGHK.[F]		681.611	2723.42	2723.43	-0.49	-0.00033	22.7506	100	171.358	150 Aha	0.00586836	0.107004	0.0725324	145388
[M].ASKGEELFTGVVPILVELDGDVNGHK.[F]		681.612	2723.43	2723.43	0.2	0.00014	46.8192	100	172.475	150 Aha	0.00483793	0.0890164	0.110072	145388
[M].ASKGEELFTGVVPILVELDGDVNGHK.[F]		681.611	2723.42	2723.43	-0.53	-0.00036	5.14876	100	173.003	150 Aha	0.000596777	0.0190801	0.408688	104103
[-].mASKGEELFTGVVPILVELDGDVNGHK.[F]	M1(Met->Aha)	713.13	2849.5	2849.48	6.32	0.00451	9.43436	100	160.078	150 Aha	0.00223368	0.0559886	0.202165	181875
[-].mASKGEELFTGVVPILVELDGDVNGHK.[F]	M1(Met->Aha)	950.501	2849.49	2849.48	3.15	0.003	0	100	162.66	150 Aha	0.000282087	2.16326e-11	4.26697	22294728
[-].mASKGEELFTGVVPILVELDGDVNGHK.[F]	M1(Met->Aha)	713.127	2849.49	2849.48	2.16	0.00154	0.122872	12.469	162.72	150 Aha	0.000282087	4.94045e-11	4.11235	107176464
[-].mASKGEELFTGVVPILVELDGDVNGHK.[F]	M1(Met->Aha)	570.702	2849.48	2849.48	-0.18	-0.0001	4.79945	100	162.765	150 Aha	0.00193798	0.0445916	0.246454	428108
[-].mASKGEELFTGVVPILVELDGDVNGHK.[F]	M1(Met->Aha)	950.502	2849.49	2849.48	4.68	0.00445	0	100	163.143	150 Aha	0.000282087	9.06874e-09	3.13643	22294728
[-].mASKGEELFTGVVPILVELDGDVNGHK.[F]	M1(Met->Aha)	713.129	2849.49	2849.48	4.81	0.00342	5.65535	59.795	163.19	150 Aha	0.000403063	0.00844385	0.562367	107176464
[M].ASKGEELFTGVVPILVELDGDVNGHKFSVR.[G]		643.346	3212.7	3212.7	1.63	0.00105	54.4232	100	166.867	150 Cha	0.000366233	0.00138387	0.818278	562007
[M].ASKGEELFTGVVPILVELDGDVNGHKFSVR.[G]		643.345	3212.7	3212.7	0.3	0.00019	0.404671	100	167.402	150 Cha	0.000278087	3.49207e-07	2.32917	562007
[M].ASKGEELFTGVVPILVELDGDVNGHKFSVR.[G]		803.93	3212.7	3212.7	0.82	0.00066	10.3143	100	167.449	150 Cha	0.000278087	1.96318e-08	2.85408	413329
[M].ASKGEELFTGVVPILVELDGDVNGHKFSVR.[G]		643.344	3212.69	3212.7	-0.74	-0.00048	0	100	167.95	150 Cha	0.000278087	4.54472e-07	2.28112	562007
[M].ASKGEELFTGVVPILVELDGDVNGHKFSVR.[G]		643.344	3212.69	3212.7	-0.55	-0.00035	1.17069	100	169.58	150 Cha	0.000278087	2.06497e-07	2.42497	470456
[M].ASKGEELFTGVVPILVELDGDVNGHKFSVR.[G]		643.345	3212.7	3212.7	0.12	8e-05	8.11976	100	170.113	150 Cha	0.000278087	5.04868e-09	3.10172	470456
[M].ASKGEELFTGVVPILVELDGDVNGHKFSVR.[G]		643.345	3212.69	3212.7	-0.16	-0.0001	2.0854	100	170.654	150 Cha	0.000278087	8.48043e-07	2.16737	470456
[M].ASKGEELFTGVVPILVELDGDVNGHKFSVR.[G]		643.344	3212.69	3212.7	-0.92	-0.00059	5.10391	100	171.23	150 Cha	0.000278087	7.84586e-06	1.76167	214075
[M].ASKGEELFTGVVPILVELDGDVNGHKFSVR.[G]		643.345	3212.69	3212.7	-0.06	-4e-05	2.08764	100	171.792	150 Cha	0.000278087	4.8295e-08	2.68992	214075
[M].ASKGEELFTGVVPILVELDGDVNGHKFSVR.[G]		643.345	3212.69	3212.7	-0.06	-4e-05	2.53098	100	172.353	150 Cha	0.000278087	2.16256e-07	2.41655	314957
[M].ASKGEELFTGVVPILVELDGDVNGHKFSVR.[G]		643.346	3212.7	3212.7	1.28	0.00082	1.03791	100	172.929	150 Cha	0.000278087	4.50135e-05	1.4431	314957
[M].ASKGEELFTGVVPILVELDGDVNGHKFSVR.[G]		803.929	3212.69	3212.7	-0.22	-0.00018	1.11457	100	172.961	150 Cha	0.000278087	4.70137e-07	2.27494	234806
[M].ASKGEELFTGVVPILVELDGDVNGHKFSVR.[G]		643.345	3212.69	3212.7	-0.05	-3e-05	5.11153	100	173.505	150 Cha	0.000278087	1.02094e-06	2.13354	314957
[M].ASKGEELFTGVVPILVELDGDVNGHKFSVR.[G]		643.345	3212.69	3212.7	-0.42	-0.00027	7.11921	100	174.079	150 Cha	0.000278087	5.37927e-05	1.41061	314957
[M].ASKGEELFTGVVPILVELDGDVNGHKFSVR.[G]		803.929	3212.7	3212.7	0.25	0.0002	0	100	174.599	150 Cha	0.000278087	3.27767e-06	1.92084	119024
[M].ASKGEELFTGVVPILVELDGDVNGHKFSVR.[G]		643.344	3212.69	3212.7	-1.36	-0.00088	0	100	174.66	150 Cha	0.000278087	0.000709499	0.940175	297652
[M].ASKGEELFTGVVPILVELDGDVNGHKFSVR.[G]		643.345	3212.7	3212.7	0.64	0.00041	5.69275	100	175.242	150 Cha	0.000366233	0.00715041	0.518539	297652
[M].ASKGEELFTGVVPILVELDGDVNGHKFSVR.[G]		643.345	3212.7	3212.7	0.26	0.00017	7.69998	100	175.829	150 Cha	0.000366233	0.00456317	0.600553	297652
[M].ASKGEELFTGVVPILVELDGDVNGHKFSVR.[G]		643.345	3212.7	3212.7	0.18	0.00011	9.90564	100	176.427	150 Cha	0.000366233	0.00671982	0.529885	165599
[M].aSKGEELFTGVVPILVELDGDVNGHK.[F]	N-Term(Prot)(Acetyl)	692.114	2765.44	2765.44	-0.1	-7e-05	2.41901	100	166.653	150 Cha	0.000366233	0.00181908	0.768382	188113
[M].aSKGEELFTGVVPILVELDGDVNGHK.[F]	N-Term(Prot)(Acetyl)	922.482	2765.43	2765.44	-1.15	-0.00106	31.6353	100	167.033	150 Cha	0.000278087	4.7734e-05	1.4324	1.65598e+06
[M].ASKGEELFTGVVPILVELDGDVNGHKFSVR.[G]		643.345	3212.69	3212.7	-0.45	-0.00029	9.0139	100	160.54	150 Met	0.00267714	0.0507508	0.169719	160921
[M].ASKGEELFTGVVPILVELDGDVNGHKFSVR.[G]		1071.57	3212.7	3212.7	0.06	6e-05	0	32.316	164.094	150 Met	0.00036075	2.40625e-17	5.88857	8394711
[M].ASKGEELFTGVVPILVELDGDVNGHKFSVR.[G]		643.345	3212.7	3212.7	0.14	9e-05	0.422924	14.308	164.222	150 Met	0.00036075	1.73254e-08	2.58481	47102980
[M].ASKGEELFTGVVPILVELDGDVNGHKFSVR.[G]		803.93	3212.7	3212.7	1.13	0.00091	2.16567	20.35	164.361	150 Met	0.00036075	2.17951e-11	3.66662	43726308
[M].ASKGEELFTGVVPILVELDGDVNGHK.[F]		908.479	2723.42	2723.43	-0.47	-0.00043	12.0074	100	157.636	150 Met	0.00036075	6.1778e-12	3.87084	4.11738e+06
[M].ASKGEELFTGVVPILVELDGDVNGHK.[F]		681.612	2723.43	2723.43	0.42	0.00029	25.8641	100	157.64	150 Met	0.000630385	0.00122246	0.776207	8.3413e+06
[M].ASKGEELFTGVVPILVELDGDVNGHK.[F]		681.612	2723.43	2723.43	0.33	0.00022	0.989787	100	158.051	150 Met	0.00036075	4.84291e-08	2.41829	8.3413e+06
[M].ASKGEELFTGVVPILVELDGDVNGHK.[F]		908.477	2723.42	2723.43	-2.83	-0.00257	31.3642	100	158.148	150 Met	0.00036075	8.76227e-07	1.94925	4.11738e+06
[M].ASKGEELFTGVVPILVELDGDVNGHK.[F]		681.612	2723.43	2723.43	0.41	0.00028	4.11397	100	158.549	150 Met	0.00448729	0.0834852	0.085334	8.3413e+06
[M].ASKGEELFTGVVPILVELDGDVNGHK.[F]		908.473	2723.4	2723.43	-7.88	-0.00715	63.0595	100	159.256	150 Met	0.00154949	0.0320924	0.245603	340657
[M].ASKGEELFTGVVPILVELDGDVNGHK.[F]		681.612	2723.43	2723.43	0.76	0.00052	3.38059	100	159.558	150 Met	0.00036075	0.000222133	1.05255	520165
[M].ASKGEELFTGVVPILVELDGDVNGHK.[F]		908.48	2723.43	2723.43	0.28	0.00025	3.88595	4.439	161.804	150 Met	0.00036075	7.57059e-08	2.34592	441123648
[M].ASKGEELFTGVVPILVELDGDVNGHK.[F]		545.49	2723.42	2723.43	-0.96	-0.00052	26.4867	85.352	161.888	150 Met	0.00036075	8.70335e-05	1.20434	2.05265e+06
[M].ASKGEELFTGVVPILVELDGDVNGHK.[F]		908.481	2723.43	2723.43	1.28	0.00116	0.0823592	2.137	162.312	150 Met	0.00036075	1.33552e-09	2.99997	441123648
[M].ASKGEELFTGVVPILVELDGDVNGHK.[F]		545.491	2723.42	2723.43	-0.08	-4e-05	0	100	162.377	150 Met	0.000630385	0.00106051	0.799245	2.05265e+06
[M].ASKGEELFTGVVPILVELDGDVNGHK.[F]		1362.22	2723.44	2723.43	3.9	0.00531	4.18389	100	162.75	150 Met	0.00036075	4.08218e-09	2.81897	23117878
[M].ASKGEELFTGVVPILVELDGDVNGHK.[F]		908.479	2723.42	2723.43	-0.96	-0.00087	2.1869	46.627	163.373	150 Met	0.00036075	1.379e-10	3.36777	441123648
[M].ASKGEELFTGVVPILVELDGDVNGHK.[F]		908.481	2723.43	2723.43	1.31	0.00119	28.3029	100	163.867	150 Met	0.00036075	1.99185e-05	1.44322	441123648
[M].ASKGEELFTGVVPILVELDGDVNGHK.[F]		908.483	2723.43	2723.43	3.38	0.00307	8.5362	100	164.438	150 Met	0.00036075	0.000971181	0.813507	441123648
[M].ASKGEELFTGVVPILVELDGDVNGHK.[F]		681.611	2723.42	2723.43	-0.47	-0.00032	0	100	166.867	150 Met	0.00036075	7.40435e-08	2.34952	494039
[M].ASKGEELFTGVVPILVELDGDVNGHK.[F]		681.612	2723.43	2723.43	0.41	0.00028	3.51391	100	167.375	150 Met	0.00036075	1.97368e-06	1.81771	623929
[M].ASKGEELFTGVVPILVELDGDVNGHK.[F]		681.612	2723.43	2723.43	0	0	19.8881	100	169.447	150 Met	0.000630385	0.00518342	0.542026	112202
[M].ASKGEELFTGVVPILVELDGDVNGHK.[F]		681.611	2723.42	2723.43	-0.57	-0.00039	2.57557	100	170.626	150 Met	0.000630385	0.0106328	0.425574	166359
[M].ASKGEELFTGVVPILVELDGDVNGHK.[F]		681.613	2723.43	2723.43	1.41	0.00096	2.8089	100	174.737	150 Met	0.000630385	0.0111961	0.417202	112121
[M].ASKGEELFTGVVPILVELDGDVNGHKFSVR.[G]		1071.57	3212.7	3212.7	1.06	0.00113	0	100	164.707	234 Aha	0.000362319	5.48955e-23	9.06561	1.5517e+06
[M].ASKGEELFTGVVPILVELDGDVNGHKFSVR.[G]		803.934	3212.72	3212.7	6.29	0.00505	3.5872	87.592	165.018	234 Aha	0.000362319	9.55839e-13	4.72476	15354463
[M].ASKGEELFTGVVPILVELDGDVNGHKFSVR.[G]		643.346	3212.7	3212.7	2.22	0.00143	0	62.859	165.026	234 Aha	0.000362319	1.63242e-12	4.62623	17332466
[M].ASKGEELFTGVVPILVELDGDVNGHKFSVR.[G]		643.344	3212.69	3212.7	-1.7	-0.00109	25.3123	100	166.467	234 Aha	0.000362319	8.01622e-06	1.79002	180416
[M].ASKGEELFTGVVPILVELDGDVNGHKFSVR.[G]		803.934	3212.72	3212.7	6.32	0.00508	17.9837	100	167.111	234 Aha	0.000362319	0.000135925	1.26893	344820
[M].ASKGEELFTGVVPILVELDGDVNGHKFSVR.[G]		643.345	3212.69	3212.7	-0.42	-0.00027	24.3949	100	167.154	234 Aha	0.000362319	7.02325e-05	1.39049	381417
[M].ASKGEELFTGVVPILVELDGDVNGHKFSVR.[G]		803.93	3212.7	3212.7	1.47	0.00118	24.4392	100	167.297	234 Aha	0.000362319	2.93665e-05	1.551	344820
[M].ASKGEELFTGVVPILVELDGDVNGHKFSVR.[G]		643.345	3212.69	3212.7	-0.4	-0.00026	21.7373	100	167.673	234 Aha	0.000362319	4.68512e-06	1.88889	381417
[M].ASKGEELFTGVVPILVELDGDVNGHKFSVR.[G]		803.932	3212.71	3212.7	4	0.00322	8.21651	100	167.825	234 Aha	0.000362319	2.43259e-09	3.28118	344820
[M].ASKGEELFTGVVPILVELDGDVNGHKFSVR.[G]		803.93	3212.7	3212.7	0.63	0.0005	3.88851	100	170.268	234 Cha	0.000508906	1.24202e-05	1.51063	231689
[M].ASKGEELFTGVVPILVELDGDVNGHKFSVR.[G]		803.93	3212.7	3212.7	0.38	0.00031	8.48873	100	170.843	234 Cha	0.000547046	2.52743e-05	1.39334	231689
[M].ASKGEELFTGVVPILVELDGDVNGHKFSVR.[G]		803.929	3212.7	3212.7	0.22	0.00018	1.94254	100	171.359	234 Cha	0.000508906	2.11263e-06	1.80306	209415
[M].ASKGEELFTGVVPILVELDGDVNGHKFSVR.[G]		803.929	3212.69	3212.7	-0.56	-0.00045	4.47015	100	171.881	234 Cha	0.000547046	0.00358765	0.575993	209415
[M].ASKGEELFTGVVPILVELDGDVNGHKFSVR.[G]		643.344	3212.69	3212.7	-0.77	-0.0005	31.3663	100	172.033	234 Cha	0.000547046	9.01002e-05	1.1835	130232
[M].ASKGEELFTGVVPILVELDGDVNGHKFSVR.[G]		803.929	3212.7	3212.7	0.34	0.00027	3.7662	100	172.396	234 Cha	0.00149499	0.0221369	0.276021	188706
[M].ASKGEELFTGVVPILVELDGDVNGHK.[F]		908.479	2723.42	2723.43	-0.9	-0.00082	48.7873	100	157.799	234 Cha	0.000547046	0.000153686	1.09535	1.52891e+06
[M].ASKGEELFTGVVPILVELDGDVNGHK.[F]		681.61	2723.42	2723.43	-2.72	-0.00185	6.87814	100	158.192	234 Cha	0.000547046	0.000112536	1.14679	2.50785e+06
[M].ASKGEELFTGVVPILVELDGDVNGHK.[F]		681.617	2723.45	2723.43	8.28	0.00563	0.06549	9.01	162.263	234 Cha	0.000674878	0.0100832	0.405995	175580880
[M].ASKGEELFTGVVPILVELDGDVNGHK.[F]		681.617	2723.45	2723.43	8.09	0.00551	0.125437	1.299	162.36	234 Cha	0.000547046	5.48063e-05	1.26556	175580880
[M].ASKGEELFTGVVPILVELDGDVNGHK.[F]		545.49	2723.42	2723.43	-1.59	-0.00087	6.22167	100	162.39	234 Cha	0.000547046	0.00103568	0.780564	444855
[M].ASKGEELFTGVVPILVELDGDVNGHK.[F]		908.481	2723.43	2723.43	0.81	0.00074	0.114428	5.165	162.469	234 Cha	0.000508906	4.84596e-11	3.56664	99714776
[M].ASKGEELFTGVVPILVELDGDVNGHK.[F]		1362.22	2723.42	2723.43	-0.1	-0.00014	10.9088	100	162.486	234 Cha	0.000508906	9.83518e-15	4.9703	1.77429e+06
[M].ASKGEELFTGVVPILVELDGDVNGHK.[F]		681.618	2723.45	2723.43	8.71	0.00593	0.149342	4.34	162.888	234 Cha	0.000508906	1.14933e-08	2.66382	175580880
[M].ASKGEELFTGVVPILVELDGDVNGHK.[F]		908.481	2723.43	2723.43	0.81	0.00073	0.0712909	16.019	162.999	234 Cha	0.000508906	4.59475e-12	3.95556	99714776
[M].ASKGEELFTGVVPILVELDGDVNGHK.[F]		1362.21	2723.42	2723.43	-1.45	-0.00198	0	100	163.012	234 Cha	0.000508906	1.13029e-10	3.42683	1.77429e+06
[M].ASKGEELFTGVVPILVELDGDVNGHK.[F]		681.614	2723.44	2723.43	3.68	0.00251	0.0880005	21.125	163.417	234 Cha	0.000508906	4.70587e-08	2.4311	175580880
[M].ASKGEELFTGVVPILVELDGDVNGHK.[F]		908.48	2723.43	2723.43	0.19	0.00017	0	74.985	163.515	234 Cha	0.000508906	8.63956e-12	3.85131	99714776
[M].ASKGEELFTGVVPILVELDGDVNGHK.[F]		908.479	2723.42	2723.43	-0.83	-0.00075	0	100	164.028	234 Cha	0.000508906	6.77558e-13	4.27156	99714776
[M].ASKGEELFTGVVPILVELDGDVNGHK.[F]		908.48	2723.43	2723.43	0.64	0.00058	17.7608	100	164.565	234 Cha	0.000508906	8.91192e-08	2.32568	99714776
[M].ASKGEELFTGVVPILVELDGDVNGHK.[F]		908.481	2723.43	2723.43	1.77	0.00161	8.92227	100	165.125	234 Cha	0.000508906	9.10072e-06	1.56197	99714776
[M].ASKGEELFTGVVPILVELDGDVNGHK.[F]		681.61	2723.42	2723.43	-2.75	-0.00187	35.9999	100	166.611	234 Cha	0.000547046	0.0046336	0.533917	186054
[M].aSKGEELFTGVVPILVELDGDVNGHK.[F]	N-Term(Prot)(Acetyl)	922.486	2765.44	2765.44	2.77	0.00255	65.8268	100	167.059	234 Cha	0.0047871	0.0692857	0.0829014	1440135
[M].ASKGEELFTGVVPILVELDGDVNGHK.[F]		681.611	2723.42	2723.43	-1.15	-0.00078	10.2036	100	167.118	234 Cha	0.0016148	0.0255166	0.252376	124051
[M].ASKGEELFTGVVPILVELDGDVNGHKFSVR.[G]		643.343	3212.69	3212.7	-2.38	-0.00153	38.4504	100	157.702	234 Met	0.000214869	1.42109e-06	3.04334	1.87784e+06
[M].ASKGEELFTGVVPILVELDGDVNGHKFSVR.[G]		1071.58	3212.72	3212.7	6.83	0.00731	40.2377	100	157.792	234 Met	0.000214869	2.49584e-09	5.03655	692536
[M].ASKGEELFTGVVPILVELDGDVNGHKFSVR.[G]		803.929	3212.7	3212.7	0.04	3e-05	0.762649	85.892	157.834	234 Met	0.000214869	1.94857e-08	4.39094	2293327
[M].ASKGEELFTGVVPILVELDGDVNGHKFSVR.[G]		536.288	3212.69	3212.7	-0.41	-0.00022	11.2511	100	161.425	234 Met	0.00214012	0.0297946	0.233169	3.7377e+06
[M].ASKGEELFTGVVPILVELDGDVNGHKFSVR.[G]		643.345	3212.7	3212.7	0.58	0.00037	0.171873	1.182	161.742	234 Met	0.000214869	6.79263e-07	3.27525	263174048
[M].ASKGEELFTGVVPILVELDGDVNGHKFSVR.[G]		1071.57	3212.69	3212.7	-1.71	-0.00183	0	7.971	161.744	234 Met	0.000214869	1.87764e-12	7.29609	50571732
[M].ASKGEELFTGVVPILVELDGDVNGHKFSVR.[G]		536.29	3212.7	3212.7	2.44	0.0013	4.87843	100	161.962	234 Met	0.000546847	0.00074753	1.00033	3.7377e+06
[M].ASKGEELFTGVVPILVELDGDVNGHKFSVR.[G]		803.93	3212.7	3212.7	1.34	0.00108	0.502893	7.22	162.21	234 Met	0.000214869	2.32984e-08	4.3348	217870208
[M].ASKGEELFTGVVPILVELDGDVNGHKFSVR.[G]		643.346	3212.7	3212.7	1.05	0.00068	0.618728	6.069	162.254	234 Met	0.000214869	1.52157e-07	3.74527	263174048
[M].ASKGEELFTGVVPILVELDGDVNGHKFSVR.[G]		1071.57	3212.7	3212.7	0.68	0.00073	0	36.516	162.255	234 Met	0.000214869	6.91036e-12	6.88674	50571732
[M].ASKGEELFTGVVPILVELDGDVNGHKFSVR.[G]		803.929	3212.69	3212.7	-0.49	-0.00039	2.58866	58.635	162.74	234 Met	0.000214869	4.34642e-09	4.86228	217870208
[M].ASKGEELFTGVVPILVELDGDVNGHKFSVR.[G]		1071.57	3212.69	3212.7	-2.63	-0.00282	4.03118	100	162.797	234 Met	0.000214869	1.71497e-08	4.43106	50571732
[M].ASKGEELFTGVVPILVELDGDVNGHKFSVR.[G]		643.343	3212.69	3212.7	-2.19	-0.00141	26.5273	100	163.299	234 Met	0.000214869	8.3063e-06	2.48847	263174048
[M].aSKGEELFTGVVPILVELDGDVNGHK.[F]	N-Term(Prot)(Acetyl)	922.485	2765.44	2765.44	1.64	0.00151	38.7054	91.107	167.217	234 Met	0.000214869	8.34323e-07	3.21066	2.18644e+06
[M].ASKGEELFTGVVPILVELDGDVNGHK.[F]		681.611	2723.42	2723.43	-0.54	-0.00037	25.9148	100	171.342	234 Met	0.000214869	0.000272672	1.37176	113929
[M].ASKGEELFTGVVPILVELDGDVNGHK.[F]		681.612	2723.43	2723.43	0.69	0.00047	40.4408	100	171.867	234 Met	0.00498621	0.10274	0.0746625	113929
[M].ASKGEELFTGVVPILVELDGDVNGHK.[F]		681.611	2723.42	2723.43	-1.04	-0.00071	30.6852	100	172.382	234 Met	0.000756144	0.00666125	0.449487	103735
[M].ASKGEELFTGVVPILVELDGDVNGHK.[F]		681.612	2723.43	2723.43	0.85	0.00058	0	100	173.997	234 Met	0.000379219	0.000473582	1.1753	128937
[M].ASKGEELFTGVVPILVELDGDVNGHK.[F]		681.611	2723.42	2723.43	-0.44	-0.0003	0	100	174.705	234 Met	0.000571265	0.000793001	0.977599	168887
[M].ASKGEELFTGVVPILVELDGDVNGHK.[F]		681.611	2723.42	2723.43	-0.64	-0.00044	11.7769	100	175.224	234 Met	0.000571265	0.00111948	0.853221	168887
[-].mASKGEELFTGVVPILVELDGDVNGHKFSVR.[G]	N-Term(Prot)(Met-loss)	803.929	3212.69	3212.7	-0.63	-0.00051	0.127687	2.143	161.706	234 Met	0.000214869	3.31593e-08	4.22392	217870208
[-].mASKGEELFTGVVPILVELDGDVNGHK.[F]	N-Term(Prot)(Met-loss)	681.61	2723.42	2723.43	-2.6	-0.00177	6.72915	100	166.774	234 Met	0.000214869	0.000302124	1.33655	788962
[M].ASKGEELFTGVVPILVELDGDVNGHKFSVR.[G]		643.346	3212.7	3212.7	1.24	0.0008	31.5985	100	158.99	234 Met	0.00038506	8.39212e-07	2.39271	306308
[M].ASKGEELFTGVVPILVELDGDVNGHKFSVR.[G]		803.932	3212.71	3212.7	3.49	0.0028	4.24194	100	159.034	234 Met	0.00038506	1.32844e-06	2.30229	437412
[M].ASKGEELFTGVVPILVELDGDVNGHKFSVR.[G]		803.931	3212.7	3212.7	2.68	0.00216	0.422389	8.627	164.567	234 Met	0.00038506	4.5649e-13	5.23246	57301192
[M].ASKGEELFTGVVPILVELDGDVNGHKFSVR.[G]		1071.57	3212.7	3212.7	0.66	0.0007	0	100	164.57	234 Met	0.00038506	9.59376e-19	7.80611	4652788
[M].ASKGEELFTGVVPILVELDGDVNGHKFSVR.[G]		643.348	3212.71	3212.7	5.34	0.00343	0.0411136	6.795	164.571	234 Met	0.00038506	1.80484e-11	4.50852	67459288
[M].ASKGEELFTGVVPILVELDGDVNGHKFSVR.[G]		536.289	3212.7	3212.7	0.93	0.0005	9.77953	100	164.581	234 Met	0.00132626	0.0184945	0.4221	799224
[M].ASKGEELFTGVVPILVELDGDVNGHKFSVR.[G]		643.345	3212.7	3212.7	0.31	0.0002	15.4642	100	166.349	234 Met	0.00038506	1.51726e-06	2.27613	433856
[M].ASKGEELFTGVVPILVELDGDVNGHKFSVR.[G]		643.346	3212.7	3212.7	1.45	0.00093	24.346	100	166.842	234 Met	0.00038506	6.36365e-05	1.54056	884442
[M].ASKGEELFTGVVPILVELDGDVNGHKFSVR.[G]		803.931	3212.7	3212.7	2.08	0.00167	9.24084	100	167.108	234 Met	0.00038506	4.55604e-11	4.32622	689522
[M].ASKGEELFTGVVPILVELDGDVNGHKFSVR.[G]		643.345	3212.7	3212.7	0.4	0.00026	6.46199	100	167.349	234 Met	0.00038506	4.50367e-11	4.32849	884442
[M].ASKGEELFTGVVPILVELDGDVNGHKFSVR.[G]		803.933	3212.71	3212.7	4.96	0.00398	18.0675	100	167.64	234 Met	0.00038506	2.66733e-05	1.71175	689522
[M].ASKGEELFTGVVPILVELDGDVNGHKFSVR.[G]		643.345	3212.69	3212.7	-0.09	-6e-05	17.1846	100	168.951	234 Met	0.00038506	1.49615e-06	2.27888	530417
[M].ASKGEELFTGVVPILVELDGDVNGHKFSVR.[G]		643.344	3212.69	3212.7	-0.58	-0.00037	14.7961	100	169.476	234 Met	0.00038506	1.1084e-05	1.88463	323205
[M].ASKGEELFTGVVPILVELDGDVNGHKFSVR.[G]		643.344	3212.69	3212.7	-0.96	-0.00062	21.7682	100	170.011	234 Met	0.00038506	1.3953e-05	1.83931	323205
[M].ASKGEELFTGVVPILVELDGDVNGHKFSVR.[G]		643.345	3212.7	3212.7	0.17	0.00011	15.0858	100	170.535	234 Met	0.00038506	0.00050227	1.13381	324641
[M].ASKGEELFTGVVPILVELDGDVNGHKFSVR.[G]		643.345	3212.7	3212.7	0.25	0.00016	20.7519	100	171.055	234 Met	0.00038506	7.77085e-05	1.50123	295965
[M].ASKGEELFTGVVPILVELDGDVNGHKFSVR.[G]		643.345	3212.69	3212.7	-0.24	-0.00016	23.0188	100	172.121	234 Met	0.00038506	0.0068439	0.619047	273903
[M].ASKGEELFTGVVPILVELDGDVNGHKFSVR.[G]		643.344	3212.69	3212.7	-0.92	-0.00059	20.426	100	172.659	234 Met	0.000699056	0.0149088	0.464927	223426
[M].ASKGEELFTGVVPILVELDGDVNGHKFSVR.[G]		643.345	3212.69	3212.7	-0.08	-5e-05	27.5915	100	173.213	234 Met	0.00132626	0.0206878	0.399789	198830
[M].ASKGEELFTGVVPILVELDGDVNGHKFSVR.[G]		643.344	3212.69	3212.7	-0.85	-0.00055	23.1458	100	173.747	234 Met	0.000699056	0.0111277	0.52292	102763
[M].ASKGEELFTGVVPILVELDGDVNGHK.[F]		681.61	2723.42	2723.43	-2.01	-0.00137	22.2935	100	157.701	234 Met	0.00038506	2.23691e-07	2.65301	11776136
[M].ASKGEELFTGVVPILVELDGDVNGHK.[F]		908.481	2723.43	2723.43	1.27	0.00115	37.2769	100	157.721	234 Met	0.00038506	4.26946e-07	2.52576	3.22477e+06
[M].ASKGEELFTGVVPILVELDGDVNGHK.[F]		681.612	2723.42	2723.43	-0.02	-1e-05	13.0918	100	158.14	234 Met	0.00038506	7.22128e-07	2.4223	11776136
[M].ASKGEELFTGVVPILVELDGDVNGHK.[F]		681.61	2723.42	2723.43	-2.68	-0.00182	37.1076	100	159.071	234 Met	0.00038506	4.96383e-09	3.40272	669471
[M].ASKGEELFTGVVPILVELDGDVNGHK.[F]		545.491	2723.43	2723.43	1.11	0.0006	1.35034	78.539	161.665	234 Met	0.00038506	2.71531e-09	3.52148	5.48136e+06
[M].ASKGEELFTGVVPILVELDGDVNGHK.[F]		908.48	2723.43	2723.43	0.45	0.00041	0.146808	0.876	161.84	234 Met	0.00038506	1.08291e-12	5.06239	456790944
[M].ASKGEELFTGVVPILVELDGDVNGHK.[F]		681.618	2723.45	2723.43	8.61	0.00586	0.171606	0.287	161.96	234 Met	0.00038506	5.83233e-08	2.91766	1289207808
[M].ASKGEELFTGVVPILVELDGDVNGHK.[F]		545.491	2723.43	2723.43	0.11	6e-05	9.75313	100	162.121	234 Met	0.00038506	5.73704e-08	2.9209	5.48136e+06
[M].ASKGEELFTGVVPILVELDGDVNGHK.[F]		908.48	2723.43	2723.43	0.19	0.00017	0.124546	4.572	162.305	234 Met	0.00038506	2.51509e-10	3.98987	456790944
[M].ASKGEELFTGVVPILVELDGDVNGHK.[F]		1362.21	2723.42	2723.43	-1.91	-0.0026	0	100	162.479	234 Met	0.00038506	1.56815e-16	6.80275	32239956
[M].ASKGEELFTGVVPILVELDGDVNGHK.[F]		545.491	2723.42	2723.43	-0.22	-0.00012	12.675	100	162.586	234 Met	0.00038506	2.2264e-05	1.74732	5.48136e+06
[M].ASKGEELFTGVVPILVELDGDVNGHK.[F]		681.616	2723.44	2723.43	6.12	0.00416	0.166157	16.081	163.362	234 Met	0.00038506	1.03797e-06	2.35087	8.185e+06
[M].ASKGEELFTGVVPILVELDGDVNGHK.[F]		908.48	2723.42	2723.43	-0.4	-0.00036	9.29804	100	163.706	234 Met	0.00038506	5.90873e-13	5.18166	456790944
[M].ASKGEELFTGVVPILVELDGDVNGHK.[F]		908.483	2723.43	2723.43	2.97	0.0027	0	100	164.207	234 Met	0.00038506	1.4892e-06	2.2798	456790944
[M].ASKGEELFTGVVPILVELDGDVNGHK.[F]		681.611	2723.42	2723.43	-0.77	-0.00053	0	100	166.297	234 Met	0.00132626	0.0183046	0.424153	368664
[M].aSKGEELFTGVVPILVELDGDVNGHK.[F]	N-Term(Prot)(Acetyl)	692.113	2765.43	2765.44	-1.41	-0.00097	0	100	166.53	234 Met	0.00159949	0.0245692	0.365493	112345
[M].ASKGEELFTGVVPILVELDGDVNGHK.[F]		681.61	2723.42	2723.43	-3.02	-0.00205	14.098	100	166.792	234 Met	0.00038506	2.19763e-06	2.20319	368664
[M].ASKGEELFTGVVPILVELDGDVNGHK.[F]		681.612	2723.43	2723.43	0.48	0.00032	0.409438	100	167.295	234 Met	0.00038506	1.60469e-05	1.81178	767662
[M].ASKGEELFTGVVPILVELDGDVNGHK.[F]		908.481	2723.43	2723.43	1.15	0.00105	11.7309	100	167.308	234 Met	0.00038506	0.000102254	1.44719	227874
[M].ASKGEELFTGVVPILVELDGDVNGHK.[F]		681.612	2723.43	2723.43	0.81	0.00055	6.70662	100	169.341	234 Met	0.00038506	0.000368171	1.19496	165764
[M].ASKGEELFTGVVPILVELDGDVNGHK.[F]		681.613	2723.43	2723.43	1.43	0.00098	4.77473	100	169.881	234 Met	0.00038506	0.00223357	0.839905	165764
[M].ASKGEELFTGVVPILVELDGDVNGHK.[F]		681.611	2723.42	2723.43	-0.55	-0.00037	1.61418	100	170.422	234 Met	0.00038506	0.00119528	0.963073	150986
[M].ASKGEELFTGVVPILVELDGDVNGHK.[F]		681.612	2723.42	2723.43	-0.03	-2e-05	3.14797	100	171.328	234 Met	0.00038506	0.000618173	1.09292	150986
